# Intron 13 retention expands the ADAR1 isoform repertoire to rewire PKR signaling and promote tumorigenesis

**DOI:** 10.64898/2026.05.26.727889

**Authors:** Bryan Y.L. Ng, Jesslyn Zhou, Sze Jing Tang, Yuhua Lim, Vincent Tano, Jovi Jian An Lim, Xi Ren, Omer An, Jinghe Xie, Jian Han, Haoqing Shen, Larry Ng, Wei Liang Gan, Yangyang Song, Ka Wai Leong, Xiaohui Sui, Vanessa Hui En Ng, Jace Koh, Tiffany Ong, Ker-Kan Tan, Leilei Chen

## Abstract

For decades, the biology of ADAR1 has been framed around two major isoforms: the nuclear-enriched p110 and the predominantly cytoplasmic p150. Here, we reveal an unexpected repertoire expansion of ADAR1 isoforms that is driven by intron retention. Specifically, intron 13 (I13) can be retained in *ADAR1* transcripts, conferred by an evolutionarily conserved weaker 5’SS. In addition, we found that the I13 retention (I13R) is negatively autoregulated by ADAR1 through antagonizing the binding of hnRNPA1 to I13 in an editing-independent manner. Despite being sensitive to nonsense-mediated decay, I13R generates two previously uncharacterized truncated isoforms - p90 and p130, that both lack the C-terminal portion of the deaminase domain. Intriguingly, ADAR1p90 – a derivative of the canonical nuclear-enriched p110 isoform – is predominantly cytoplasmic, that effectively represses PKR and eIF2α activation through the sequestration of immunogenic double-stranded RNA (dsRNA) substrates. Furthermore, in a colorectal cancer (CRC) cohort, p90 levels are increased in most tumors relative to matched normal tissues that positively correlates with hnRNPA1 expression. Functionally, xenografts expressing ADAR1p90 grow significantly faster and larger than those expressing ADAR1p110, indicating enhanced tumorigenic potential. These findings revise the canonical view of ADAR1 isoforms, demonstrating that intron retention can generate alternative isoforms with augmented functions that tumors readily exploit.

**One Sentence Summary:** The conserved retention of I13 in ADAR1 transcripts gives rise to previously uncharacterized C-terminal truncated cytoplasmic ADAR1 isoforms, p90 and p130, which, although devoid of catalytic activity, sequester immunogenic dsRNA substrates, thereby preventing PKR binding and downstream activation of eIF2α.
