## Supplementary Table 1 for "Intron 13 retention expands the ADAR1 isoform repertoire to rewire PKR signaling and promote tumorigenesis"

### Sheet: Sheet1
Supplementary Table 1. List of primers used in this study.
RT-PCR primers
Target	Forward sequence (5’ - 3’)	Reverse sequence (5’ - 3’)
Intron 13-retained ADAR1	GATCATGACCCCACACTTCCTCTCTC	GAGGCTGATCAGCGGGTTTAAAC
(minigene)
Intron 13-excised ADAR1ΔI13	CAACCACCCCAAGGTTGGCAGAG	GAGGCTGATCAGCGGGTTTAAAC
(minigene)
ADAR1+I13	GATCATGACCCCACACTTCCTCTCTC	CATTCCGTGGCCCATCCACAGTG
(endogenous)
ADAR1ΔI13	CAACCACCCCAAGGTTGGCAGAG	CATTCCGTGGCCCATCCACAGTG
(endogenous)
UPF1	CTACCTGAACAGGACCGAGGCTG	GATCTCCACCTCCTGGTAGAGCTTG
Exon 4-containing SRSF3 (SRSF3+E4)	GTCCGAGAGCTAGATGGAAGAACAC	CTGGCTAATGCAGATTCAGAGGGTG
HNRNPA1-A	GGATTTGGTAATGATGGAAGCAATTTTG	GGAACCGCCATAGCCACCTTG
GAPDH	GAGAAGGCTGGGGCTCATTTGCAG	GTGGTGCAGGAGGCATTGCTGATG
UBC	GCTGTGATCGTCACTTGACAATGCAG	GAGGGATGCCTTCCTTATCTTGGATC
RACE PCR primers (5’ – 3’)
5’GSP	GATTACGCCAAGCTTGGTGGTGGGCCACTGTGGGCAATGTTC
3’GSP	GATTACGCCAAGCTTGTCAACCACCCCAAGGTGCTATAACCCCCTTC
IVT primers
BRI3BP dsRNA probe	TAATACGACTCACTATAGGGAGACCCAAGCTG	GGGCTGGCGATCATTAGCTT
ADAR1 minigene	TAATACGACTCACTATAGGGTTACCTTTTCAGCCAAGGGCATC	CCATCCACAGTGCCTCTGGTAC
Cloning primers
FLAG-tag-XbaI/NotI-p110 or p90	AAAATCTAGAATGGCCGAGATCAAGGAGAAAATCTG	AAAAGCGGCCGCTTACTTGTCGTCATCGTCTTTGTAGTC
FLAG-tag-XbaI/NotI-p150 or p130	AAAATCTAGAATGAATCCGCGGCAGGGGTATTC	AAAAGCGGCCGCTTACTTGTCGTCATCGTCTTTGTAGTC
CSII-HNRNPA1A	AAAAACCGGTATGTCTAAGTCAGAGTCTCCTAAAG	AAAAGGATCCTTAAGCGTAATCTGGAACATCGTATGGGTA
CSII-EcoRI-Editase	AAAAGAATTCATGAGCTTGGGAACAGGGAATCGCTG	AAAAGGATCCTTAAGCGTAATCTGGAACATCGTATGGGTA
